# Evolution and evolvability of rifampicin resistance across the bacterial tree of life

**DOI:** 10.1101/2024.11.05.622190

**Authors:** Negin Bolourchi, Christopher R. P. Brown, Andrew D. Letten, Jan Engelstädter

## Abstract

Predicting the ability of bacteria to develop antibiotic resistance is challenging, especially for the vast majority of species for which no experimental data are available. Here, we investi-gated the evolvability and intrinsic presence of rifampicin resistance across the bacterial tree of life. We compiled a panel of known rifampicin resistance mutations, comprising 60 amino acid substitutions within the gene *rpoB*. We then screened *>* 18 000 genomes from all major bac-terial groups for the presence of those mutations and determined which mutations can evolve through point mutations. Our results demonstrate that although the evolvability of individual mutations varies considerably across species, overall predicted evolvability is high and relatively homogeneous across bacterial taxa. Rifampicin resistance mutations are present intrinsically in 8% of species. Our analysis provides a global picture of the mutational landscape of rifampicin resistance, including both insight into existing observations as well as predictions informing future work.
