## Supplemental Table 2 for "Evolution and evolvability of rifampicin resistance across the bacterial tree of life"

Ref_code	Year	Species	Full_ref	DOI
Alekshun1997	2000	Borrelia burgdorferi	Alekshun M, Kashlev M, Schwartz I. Molecular cloning and characterization of Borrelia burgdorferi rpoB. Gene. 1997 Feb 28;186(2):227-35. doi: 10.1016/s0378-1119(96)00714-7. PMID: 9074501.	https://doi.org/10.1016/s0378-1119(96)00714-7
Aosh2003	2003	Rhodococcus equi (Prescottella equi)	Asoh N, Watanabe H, Fines-Guyon M, Watanabe K, Oishi K, Kositsakulchai W, Sanchai T, Kunsuikmengrai K, Kahintapong S, Khantawa B, Tharavichitkul P, Sirisanthana T, Nagatake T. Emergence of rifampin-resistant Rhodococcus equi with several types of mutations in the rpoB gene among AIDS patients in northern Thailand. J Clin Microbiol. 2003 Jun;41(6):2337-40. doi: 10.1128/JCM.41.6.2337-2340.2003. PMI…	https://doi.org/10.1128/JCM.41.6.2337-2340.2003
Beckler2008	2008	Mycobacterium avium	Beckler, D. R., Elwasila, S., Ghobrial, G., Valentine, J. F., & Naser, S. A. (2008). Correlation between rpoB gene mutation in Mycobacterium avium subspecies paratuberculosis and clinical rifabutin and rifampicin resistance for treatment of Crohn’s disease. World journal of gastroenterology: WJG, 14(17), 2723.	https://doi.org/10.3748/wjg.14.2723
Billington1999	1999	Mycobacterium tuberculosis	Billington, O. J., McHugh, T. D. & Gillespie, S. H. Physiological cost of rifampin resistance induced in vitro in Mycobacterium tuberculosis. Antimicrob. Agents Chemother. 43, 1866–1869 (1999)	https://doi.org/10.1128/AAC.43.8.1866
Boor1995	1995	Bacillus subtilis	Boor, K. J., Duncan, M. L., & Price, C. W. (1995). Genetic and Transcriptional Organization of the Region Encoding the β Subunit of Bacillus subtilis RNA Polymerase (∗). Journal of Biological Chemistry, 270(35), 20329-20336.	https://doi.org/10.1074/jbc.270.35.20329
Borrell2013	2013	Mycobacterium smegmatis	Sònia Borrell, Youjin Teo, Federica Giardina, Elizabeth M. Streicher, Marisa Klopper, Julia Feldmann, Borna Müller, Tommie C. Victor, Sebastien Gagneux, Epistasis between antibiotic resistance mutations drives the evolution of extensively drug-resistant tuberculosis, Evolution, Medicine, and Public Health, Volume 2013, Issue 1, 2013, Pages 65–74	https://doi.org/10.1093/emph/eot003
Brandis2015	2015	Salmonella enterica	Brandis, Gerrit, Franziska Pietsch, Rahel Alemayehu, and Diarmaid Hughes. “Comprehensive Phenotypic Characterization of Rifampicin Resistance Mutations in Salmonella Provides Insight into the Evolution of Resistance in Mycobacterium Tuberculosis.” Journal of Antimicrobial Chemotherapy 70, no. 3 (March 2015): 680–85.	https://doi.org/10.1093/jac/dku434
CRyPTIC2022	2022	Mycobacterium tuberculosis	The CRyPTIC Consortium. A data compendium associating the genomes of 12,289 Mycobacterium tuberculosis isolates with quantitative resistance phenotypes to 13 antibiotics. PLoS Biol. 2022 Aug 9;20(8):e3001721. doi: 10.1371/journal.pbio.3001721. PMID: 35944069; PMCID: PMC9363010.	https://doi.org/10.1371/journal.pbio.3001721
Cai2017	2017	Bacillus velezensis	Cai, Xun-Chao, Huan Xi, Li Liang, Jia-Dong Liu, Chang-Hong Liu, Ya-Rong Xue, and Xiang-Yang Yu. “Rifampicin-Resistance Mutations in the RpoB Gene in Bacillus Velezensis CC09 Have Pleiotropic Effects.” Frontiers in Microbiology 8 (2017).	https://doi.org/10.3389/fmicb.2017.00178
Campbell2001	2001	Mycobacterium tuberculosis	Campbell, E. A., Korzheva, N., Mustaev, A., Murakami, K., Nair, S., Goldfarb, A., & Darst, S. A. (2001). Structural mechanism for rifampicin inhibition of bacterial RNA polymerase. Cell, 104(6), 901-912.	https://doi.org/10.1016/S0092-8674(01)00286-0
Carter1994	1994	Neisseria meningitidis	Carter PE, Abadi FJ, Yakubu DE, Pennington TH. Molecular characterization of rifampin-resistant Neisseria meningitidis. Antimicrob Agents Chemother. 1994 Jun;38(6):1256-61. doi: 10.1128/AAC.38.6.1256. PMID: 8092823; PMCID: PMC188195.	https://doi.org/10.1128/AAC.38.6.1256
Chen2004	2004	Streptococcus pneumoniae	J.-Y. Chen, Chang-Phone Fung, Feng-Yee Chang, Li-Yueh Huang, Jen-Chang Chang, L. K. Siu, Mutations of the rpoB gene in rifampicin-resistant Streptococcus pneumoniae in Taiwan, Journal of Antimicrobial Chemotherapy, Volume 53, Issue 2, February 2004, Pages 375–378.	https://doi.org/10.1093/jac/dkh073
ChenalFrancisque2014	2014	Listeria monocytogenes	Chenal-Francisque, Viviane, Caroline Charlier, Saleem Mehvish, Hélène Dieye, Alexandre Leclercq, Patrice Courvalin, and Marc Lecuit. “Highly Rifampin-Resistant Listeria Monocytogenes Isolated from a Patient with Prosthetic Bone Infection.” Antimicrobial Agents and Chemotherapy 58, no. 3 (March 2014): 1829–30.	https://doi.org/10.1128/AAC.02449-13
Colicchio2015	2015	Neisseria meningitidis	Colicchio R, Pagliuca C, Pastore G, Cicatiello AG, Pagliarulo C, Talà A, Scaglione E, Sammartino JC, Bucci C, Alifano P, Salvatore P. Fitness Cost of Rifampin Resistance in Neisseria meningitidis: In Vitro Study of Mechanisms Associated with rpoB H553Y Mutation. Antimicrob Agents Chemother. 2015 Dec;59(12):7637-49. doi: 10.1128/AAC.01746-15. Epub 2015 Sep 28. PMID: 26416867; PMCID: PMC4649176.	http://doi.org/10.1128/AAC.01746-15
Cruchaga2003	2003	Haemophilus influenzae	Cruchaga, S., Perez-Vázquez, M., Román, F. & Campos, J. Molecular basis of rifampicin resistance in Haemophilus influenzae. J. Antimicrob. Chemother. 52, 1011–1014 (2003)	https://doi.org/10.1093/jac/dkh008
Cutugno2020	2020	Vibrio vulnificus	Cutugno L, Mc Cafferty J, Pané-Farré J, O'Byrne C, Boyd A. rpoB mutations conferring rifampicin-resistance affect growth, stress response and motility in Vibrio vulnificus. Microbiology (Reading). 2020 Dec;166(12):1160-1170. doi: 10.1099/mic.0.000991. PMID: 33186092; PMCID: PMC7819355.	https://doi.org/10.1099/mic.0.000991
Damon2002	2002	Staphylococcus aureus, Streptococcus pyogenes	ubry-Damon H, Galimand M, Gerbaud G, Courvalin P. rpoB mutation conferring rifampin resistance in Streptococcus pyogenes. Antimicrob Agents Chemother. 2002 May;46(5):1571-3. doi: 10.1128/AAC.46.5.1571-1573.2002. PMID: 11959602; PMCID: PMC127170.	https://doi.org/10.1128/AAC.46.5.1571-1573.2002
Di Pierro2023	2023	Bifidobacterium breve	Di Pierro, F.; Campedelli, I.; De Marta, P.; Fracchetti, F.; Del Casale, A.; Cavecchia, I.; Matera, M.; Cazzaniga, M.; Bertuccioli, A.; Guasti, L.; et al. Bifidobacterium breve PRL2020: Antibiotic-Resistant Profile and Genomic Detection of Antibiotic Resistance Determinants. Microorganisms 2023, 11, 1649.	https://doi.org/10.3390/microorganisms11071649
Drancourt1999	1999	Rickettsia spp	Drancourt M, Raoult D. Characterization of mutations in the rpoB gene in naturally rifampin-resistant Rickettsia species. Antimicrob Agents Chemother. 1999 Oct;43(10):2400-3. doi: 10.1128/AAC.43.10.2400. PMID: 10508014; PMCID: PMC89490.	https://doi.org/10.1128/AAC.43.10.2400
Du2014	2014	Enterococcus faecium, Enterococcus faecalis	Xiaoxing Du, Xiaoting Hua, Tingting Qu, Yan Jiang, Zhihui Zhou & Yunsong Yu (2014) Molecular characterization of Rifr mutations in Enterococcus faecalis and Enterococcus faecium, Journal of Chemotherapy, 26:4, 217-221, DOI: 10.1179/1973947813Y.0000000137	https://doi.org/10.1179/1973947813Y.0000000137
Enne2004	2004	Enterococcus faecium	V. I. Enne, A. A. Delsol, J. M. Roe, P. M. Bennett, Rifampicin resistance and its fitness cost in Enterococcus faecium, Journal of Antimicrobial Chemotherapy, Volume 53, Issue 2, February 2004, Pages 203–207.	https://doi.org/10.1093/jac/dkh044
Erik2007	2007	Helicobacter pylori	Erik Glocker, Christian Bogdan, Manfred Kist, Characterization of rifampicin-resistant clinical Helicobacter pylori isolates from Germany, Journal of Antimicrobial Chemotherapy, Volume 59, Issue 5, May 2007, Pages 874–879	https://doi.org/10.1093/jac/dkm039
Fajardo-Cavazos2016	2016	Staphylococcus epidermidis	Fajardo-Cavazos, P., & Nicholson, W. L. (2016). Cultivation of Staphylococcus epidermidis in the human spaceflight environment leads to alterations in the frequency and spectrum of spontaneous rifampicin-resistance mutations in the rpoB gene. Frontiers in Microbiology, 7, 204416.	https://doi.org/10.3389/fmicb.2016.00999
Fajardo-Cavazos2018	2018	Bacillus subtilis	Fajardo-Cavazos, P., Leehan, J. D., & Nicholson, W. L. (2018). Alterations in the spectrum of spontaneous rifampicin-resistance mutations in the Bacillus subtilis rpoB gene after cultivation in the human spaceflight environment. Frontiers in microbiology, 9, 192.	https://doi.org/10.1128/AEM.01237-21
Ferrandiz2005	2005	Streptococcus pneumoniae	Ferrándiz MJ, Ardanuy C, Liñares J, García-Arenzana JM, Cercenado E, Fleites A, de la Campa AG; Spanish Pneumococcal Infection Study Network. New mutations and horizontal transfer of rpoB among rifampin-resistant Streptococcus pneumoniae from four Spanish hospitals. Antimicrob Agents Chemother. 2005 Jun;49(6):2237-45. doi: 10.1128/AAC.49.6.2237-2245.2005. PMID: 15917517; PMCID: PMC1140543.	https://doi.org/10.1128/aac.49.6.2237-2245.2005
Fines2001	2001	Rhodococcus equi (Prescottella equi)	Fines M, Pronost S, Maillard K, Taouji S, Leclercq R. Characterization of mutations in the rpoB gene associated with rifampin resistance in Rhodococcus equi isolated from foals. J Clin Microbiol. 2001 Aug;39(8):2784-7. doi: 10.1128/JCM.39.8.2784-2787.2001. PMID: 11473992; PMCID: PMC88239.	https://doi.org/10.1128/JCM.39.8.2784-2787.2001
Fujiwara2021	2021	Deinococcus radiodurans	Fujiwara D, Kawaguchi Y, Kinoshita I, Yatabe J, Narumi I, Hashimoto H, Yokobori SI, Yamagishi A. Mutation Analysis of the rpoB Gene in the Radiation-Resistant Bacterium Deinococcus radiodurans R1 Exposed to Space during the Tanpopo Experiment at the International Space Station. Astrobiology. 2021 Dec;21(12):1494-1504. doi: 10.1089/ast.2020.2424. Epub 2021 Oct 22. PMID: 34694920.	https://doi.org/10.1089/ast.2020.2424
FurustrandTafin2013	2013	Propionibacterium acnes	Furustrand Tafin, Ulrika, Andrej Trampuz, and Stéphane Corvec. “In Vitro Emergence of Rifampicin Resistance in Propionibacterium Acnes and Molecular Characterization of Mutations in the RpoB Gene.” The Journal of Antimicrobial Chemotherapy 68, no. 3 (March 2013): 523–28.	https://doi.org/10.1093/jac/dks428
FurustrandTafin2015	2015	Propionibacterium acnes	Furustrand Tafin, Ulrika, Guillaume Ghislain Aubin, Gerhard Eich, Andrej Trampuz, and Stéphane Corvec. “Occurrence and New Mutations Involved in Rifampicin-Resistant Propionibacterium Acnes Strains Isolated from Biofilm or Device-Related Infections.” Anaerobe 34 (August 2015): 116–19.	https://doi.org/10.1016/j.anaerobe.2015.05.003
Giannouli2012	2012	Acinetobacter baumannii	Giannouli, Maria, Anna Di Popolo, Emanuele Durante-Mangoni, Mariano Bernardo, Susanna Cuccurullo, Gerardino Amato, Marie-Francoise Tripodi, Maria Triassi, Riccardo Utili, and Raffaele Zarrilli. “Molecular Epidemiology and Mechanisms of Rifampicin Resistance in Acinetobacter Baumannii Isolates from Italy.” International Journal of Antimicrobial Agents 39, no. 1 (January 1, 2012): 58–63.	https://doi.org/10.1016/j.ijantimicag.2011.09.016
Guo2021	2021	Mycobacterium tuberculosis	Guo, Y., Cao, X., Yang, J., Wu, X., Liu, Y., Wan, B., ... & Yu, F. (2021). Rifampin-resistance-associated mutations in the rifampin-resistance-determining region of the rpoB gene of Mycobacterium tuberculosis clinical isolates in Shanghai, PR China. Journal of Medical Microbiology, 70(3), 001317.	https://doi.org/10.1099/jmm.0.001317
Hameed2022	2022	Mycobacterium tuberculosis	Hameed, H. A., Fang, C., Liu, Z., Ju, Y., Han, X., Gao, Y., ... & Zhang, T. (2022). Characterization of genetic variants associated with rifampicin resistance level in Mycobacterium tuberculosis clinical isolates collected in Guangzhou chest hospital, China. Infection and drug resistance, 5655-5666.	https://doi.org/10.2147/IDR.S375869
Hays2018	2018	Helicobacter pylori	Hays C, Burucoa C, Lehours P, Tran CT, Leleu A, Raymond J. Molecular characterization of Helicobacter pylori resistance to rifamycins. Helicobacter. 2018 Feb;23(1). doi: 10.1111/hel.12451. Epub 2017 Nov 23. PMID: 29168600.	https://doi.org/10.1111/hel.12451
Heep1999	1999	Helicobacter pylori	Heep M, Beck D, Bayerdörffer E, Lehn N. Rifampin and rifabutin resistance mechanism in Helicobacter pylori. Antimicrob Agents Chemother. 1999 Jun;43(6):1497-9. doi: 10.1128/AAC.43.6.1497. PMID: 10348780; PMCID: PMC89306.	https://doi.org/10.1128/AAC.43.6.1497
Heep2000	2000	Helicobacter pylori	Heep M, Odenbreit S, Beck D, Decker J, Prohaska E, Rieger U, Lehn N. Mutations at four distinct regions of the rpoB gene can reduce the susceptibility of Helicobacter pylori to rifamycins. Antimicrob Agents Chemother. 2000 Jun;44(6):1713-5. doi: 10.1128/AAC.44.6.1713-1715.2000. PMID: 10817737; PMCID: PMC89941.	https://doi.org/10.1128/AAC.44.6.1713-1715.2000
Heep2001	2001	Mycobacterium tuberculosis	Heep, M. et al. Frequency of rpoB mutations inside and outside the cluster I region in rifampin-resistant clinical Mycobacterium tuberculosisisolates. J. Clin. Microbiol. 39, 107–110 (2001)	https://doi.org/10.1128/JCM.39.1.107-110.2001
Heep2002	2002	Helicobacter pylori	Heep, M., Lehn, N., Brandstätter, B. et al. Detection of Rifabutin Resistance and Association of rpoB Mutations with Resistance to Four Rifamycin Derivatives in Helicobacter pylori . Eur J Clin Microbiol Infect Dis 21, 143–145 (2002).	https://doi.org/10.1007/s10096-001-0672-2
Hellmark2009	2009	Mycobacterium avium	Hellmark, B., Söderquist, B., & Unemo, M. (2009). Simultaneous species identification and detection of rifampicin resistance in staphylococci by sequencing of the rpoB gene. European journal of clinical microbiology & infectious diseases, 28, 183-190.	https://doi.org/10.1007/s10096-008-0604-5
Honore1993	1993	Mycobacterium leprae	Honore, N. A. D. I. N. E., & Cole, S. T. (1993). Molecular basis of rifampin resistance in Mycobacterium leprae. Antimicrobial agents and chemotherapy, 37(3), 414-418.	https://doi.org/10.1128/aac.37.3.414
Honoré2001	2001	Mycobacterium leprae	Honoré N, Roche PW, Grosset JH, Cole ST. A method for rapid detection of rifampicin-resistant isolates of Mycobacterium leprae. Lepr Rev. 2001 Dec;72(4):441-8. doi: 10.5935/0305-7518.20010052. PMID: 11826480.	https://doi.org/10.5935/0305-7518.20010052
Hu2001	2001	Streptomyces coelicolor	Hu H, Ochi K. Novel approach for improving the productivity of antibiotic-producing strains by inducing combined resistant mutations. Appl Environ Microbiol. 2001 Apr;67(4):1885-92. doi: 10.1128/AEM.67.4.1885-1892.2001. PMID: 11282646; PMCID: PMC92810.	https://doi.org/10.1128/AEM.67.4.1885-1892.2001
Hu2002	2002	Streptomyces lividans	Hu H, Zhang Q, Ochi K. Activation of antibiotic biosynthesis by specified mutations in the rpoB gene (encoding the RNA polymerase beta subunit) of Streptomyces lividans. J Bacteriol. 2002 Jul;184(14):3984-91. doi: 10.1128/JB.184.14.3984-3991.2002. PMID: 12081971; PMCID: PMC135172.	https://doi.org/10.1128/JB.184.14.3984-3991.2002
Hua2016	2016	Enterococcus faecium	Hua X, Qu T, Li X, Chen Q, Ruan Z, et al. Global Effect of rpoB Mutation on Protein Expression in Enterococcus faecium. Jundishapur J Microbiol. 2016;9(12):e37322.	https://doi.org/10.5812/jjm.37322
Huyena2020	2020	Vibrio parahaemolyticus	Huyena, V. T. B., Vieta, N. X., Tamb, P. T., Phuocc, M. H., & Tunga, H. V. Development of attenuated Vibrio parahaemolyticus mutant strains as potential live vaccines.2020 March.	https://doi.org/10.35118/apjmbb.2020.028.1.06
Inaoka2004	2004	Bacillus subtilis	Inaoka, T., Takahashi, K., Yada, H., Yoshida, M., & Ochi, K. (2004). RNA polymerase mutation activates the production of a dormant antibiotic 3, 3′-neotrehalosadiamine via an autoinduction mechanism in Bacillus subtilis. Journal of Biological Chemistry, 279(5), 3885-3892.	https://doi.org/10.1074/jbc.M309925200
Ingham2000	2000	Bacillus subtilis	Ingham, C. J., & Furneaux, P. A. (2000). Mutations in the β subunit of the Bacillus subtilis RNA polymerase that confer both rifampicin resistance and hypersensitivity to NusG. Microbiology, 146(12), 3041-3049.	https://doi.org/10.1099/00221287-146-12-3041
Jatsenko2010	2010	Pseudomonas aeruginosa, Pseudomonas putida	Jatsenko, Tatjana, Andres Tover, Radi Tegova, and Maia Kivisaar. “Molecular Characterization of Rif(r) Mutations in Pseudomonas Aeruginosa and Pseudomonas Putida.” Mutation Research 683, no. 1–2 (January 5, 2010): 106–14.	https://doi.org/10.1016/j.mrfmmm.2009.10.015
Jin1988	1988	Escherichia coli	Jin, D. J. & Gross, C. A. Mapping and sequencing of mutations in the Escherichia coli rpoB gene that lead to rifampicin resistance. J. Mol. Biol. 202, 45–58 (1988)	https://doi.org/10.1016/0022-2836(88)90517-7
Kapur1994	1994	Mycobacterium tuberculosis	Kapur, V. et al. Characterization by automated DNA sequencing of mutations in the gene (rpoB) encoding the RNA polymerase β subunit in rifampin-resistant Mycobacterium tuberculosisstrains from New York City and Texas. J. Clin. Microbiol. 32, 1095–1098 (1994)	https://doi.org/10.1128/jcm.32.4.1095-1098.1994
Kim1999	1999	Mycobacterium celatum	Kim BJ, Lee SH, Lyu MA, Kim SJ, Bai GH, Chae GT, Kim EC, Cha CY, Kook YH. Identification of mycobacterial species by comparative sequence analysis of the RNA polymerase gene (rpoB). J Clin Microbiol. 1999 Jun;37(6):1714-20. doi: 10.1128/JCM.37.6.1714-1720.1999. PMID: 10325313; PMCID: PMC84932.	https://doi.org/10.1128/JCM.37.6.1714-1720.1999
Kim2004a	2004	Streptomyces	Kim BJ, Kim CJ, Chun J, Koh YH, Lee SH, Hyun JW, Cha CY, Kook YH. Phylogenetic analysis of the genera Streptomyces and Kitasatospora based on partial RNA polymerase beta-subunit gene (rpoB) sequences. Int J Syst Evol Microbiol. 2004 Mar;54(Pt 2):593-598. doi: 10.1099/ijs.0.02941-0. PMID: 15023980.	https://doi.org/10.1099/ijs.0.02941-0
Kim2004b	2004	Deinococcus radiodurans	Kim M, Wolff E, Huang T, Garibyan L, Earl AM, Battista JR, Miller JH. Developing a genetic system in Deinococcus radiodurans for analyzing mutations. Genetics. 2004 Feb;166(2):661-8. doi: 10.1534/genetics.166.2.661. PMID: 15020457; PMCID: PMC1470732.	https://doi.org/10.1534/genetics.166.2.661
Kim2005	2005	Streptomyces spp	Kim H, Kim SH, Ying YH, Kim HJ, Koh YH, Kim CJ, Lee SH, Cha CY, Kook YH, Kim BJ. Mechanism of natural rifampin resistance of Streptomyces spp. Syst Appl Microbiol. 2005 Jul;28(5):398-404. doi: 10.1016/j.syapm.2005.02.009. PMID: 16094866.	https://doi.org/10.1016/j.syapm.2005.02.009
Klein2001	2001	Mycobacterium kansasii	Klein, J. L., Brown, T. J. & French, G. L. Rifampin resistance in Mycobacterium kansasii is associated with rpoB mutations. Antimicrob. Agents Chemother. 45, 3056–3058 (2001)	https://doi.org/10.1128/AAC.45.11.3056-3058.2001
Korsak2016	2016	Listeria monocytogenes	Korsak, Dorota, and Agata Krawczyk-Balska. “Rifampicin- and Rifabutin-Resistant Listeria Monocytogenes Strains Isolated from Food Products Carry Mutations in RpoB Gene.” Foodborne Pathogens and Disease 13, no. 7 (July 2016): 363–68.	https://doi.org/10.1089/fpd.2015.2111
Kutlin2005	2005	Chlamydia pneumoniae, Chlamydia trachomatis	Kutlin, Andrei, Stephan Kohlhoff, Patricia Roblin, Margaret R. Hammerschlag, and Paul Riska. “Emergence of Resistance to Rifampin and Rifalazil in Chlamydophila Pneumoniae and Chlamydia Trachomatis.” Antimicrobial Agents and Chemotherapy 49, no. 3 (March 2005): 903–7.	https://doi.org/10.1128/AAC.49.3.903-907.2005
Landick1990	1990	Escherichia coli	Landick, R., Stewart, J. & Lee, D. N. Amino acid changes in conserved regions of the β-subunit of Escherichia coli RNA polymerase alter transcription pausing and termination. Genes Dev.4, 1623–1636 (1990)	https://doi.org/10.1101/gad.4.9.1623
Lavania2014	2014	Mycobacterium leprae	Lavania, M.; Jadhav, RS.; Chaitanya, V S.; Turankar, RP.; Selvasekhar, A.; Das, L.; Darlong, F.; Hambroom, UK.; Kumar, S.; Sengupta, U. Drug resistance patterns in Mycobacterium leprae isolates from relapsed leprosy patients attending The Leprosy Mission (TLM) Hospitals in India. Lep. Rev, 2014, 85, 177-185.	https://doi.org/10.47276/lr.85.3.177
Lavania2016	2016	Mycobacterium leprae	Lavania, M., Reja, A. H. H., Nigam, A., Biswas, N. K., Singh, I., Turankar, R. P., ... & Bhattacharya, B. (2016). Mutation at codon 442 in the rpoB gene of Mycobacterium leprae does not confer resistance to rifampicin. Leprosy Review, 87(1), 93-100.	https://doi.org/10.47276/lr.87.1.93
Lee2000	2000	Borrelia burgdorferi	Lee SH, Kim BJ, Kim JH, Park KH, Kim SJ, Kook YH. Differentiation of Borrelia burgdorferi sensu lato on the basis of RNA polymerase gene (rpoB) sequences. J Clin Microbiol. 2000 Jul;38(7):2557-62. doi: 10.1128/JCM.38.7.2557-2562.2000. PMID: 10878043; PMCID: PMC86967.	https://doi.org/10.1128/JCM.38.7.2557-2562.2000
Leehan2022	2022	Bacillus subtilis	Leehan JD, Nicholson WL. Environmental Dependence of Competitive Fitness in Rifampin-Resistant rpoB Mutants of Bacillus subtilis. Appl Environ Microbiol. 2022 Mar 8;88(5):e0242221. doi: 10.1128/aem.02422-21. Epub 2022 Jan 19. PMID: 35258334; PMCID: PMC8904044.	https://doi.org/10.1128/aem.02422-21
Li2021	2021	Mycobacterium tuberculosis	Li MC, Lu J, Lu Y, Xiao TY, Liu HC, Lin SQ, Xu D, Li GL, Zhao XQ, Liu ZG, Zhao LL, Wan KL. rpoB Mutations and Effects on Rifampin Resistance in Mycobacterium tuberculosis. Infect Drug Resist. 2021 Oct 5;14:4119-4128. doi: 10.2147/IDR.S333433. PMID: 34675557; PMCID: PMC8502021.	https://doi.org/10.2147/IDR.S333433
Lokesh2018	2018	Bifidobacterium adolescentis	Lokesh D, Parkesh R, Kammara R. Bifidobacterium adolescentis is intrinsically resistant to antitubercular drugs. Sci Rep. 2018 Aug 9;8(1):11897. doi: 10.1038/s41598-018-30429-2. PMID: 30093677; PMCID: PMC6085307.	https://doi.org/10.1038/s41598-018-30429-2
Lu2021	2021	Mycobacterium tuberculosis	Lu, Y., Li, M. C., Liu, H. C., Lin, S. Q., Zhao, X. Q., Liu, Z. G., ... & Wan, K. L. (2021). Detecting Mycobacterium tuberculosis complex and rifampicin resistance via a new rapid multienzyme isothermal point mutation assay. Analytical Biochemistry, 630, 114341.	https://doi.org/10.1016/j.ab.2021.114341
Machielsen2010	2010	Lactiplantibacillus plantarum	Machielsen, R., van Alen-Boerrigter, I. J., Koole, L. A., Bongers, R. S., Kleerebezem, M., & Van Hylckama Vlieg, J. E. (2010). Indigenous and environmental modulation of frequencies of mutation in lactobacillus plantarum. Applied and Environmental Microbiology, 76(5), 1587–1595.	https://doi.org/10.1128/aem.02595-09
Maeda2001	2001	Mycobacterium leprae	Maeda S, Matsuoka M, Nakata N, Kai M, Maeda Y, Hashimoto K, Kimura H, Kobayashi K, Kashiwabara Y. Multidrug resistant Mycobacterium leprae from patients with leprosy. Antimicrob Agents Chemother. 2001 Dec;45(12):3635-9. doi: 10.1128/AAC.45.12.3635-3639.2001. PMID: 11709358; PMCID: PMC90887.	https://doi.org/10.1128/AAC.45.12.3635-3639.2001
Marianelli2004	2004	Brucella spp.	Marianelli C, Ciuchini F, Tarantino M, Pasquali P, Adone R. Genetic bases of the rifampin resistance phenotype in Brucella spp. J Clin Microbiol. 2004;42(12):5439-43. doi: 10.1128/JCM.42.12.5439-5443.2004.	https://doi.org/10.1128/jcm.42.12.5439-5443.2004
MartinGaliano2003	2003	Streptococcus pneumoniae	Martín-Galiano & Adela G. de la Campa. High-Efficiency Generation of Antibiotic-Resistant Strains of Streptococcus pneumoniae by PCR and Transformation. Antimicrobial Agents and Chemotherapy 47 (4): 1257-1261 (2003)	https://doi.org/10.1128/AAC.47.4.1257-1261.2003
Miché2001	2001	Burkholderia vietnamiensis	Miché L, Balandreau J. Effects of rice seed surface sterilization with hypochlorite on inoculated Burkholderia vietnamiensis. Appl Environ Microbiol. 2001 Jul;67(7):3046-52. doi: 10.1128/AEM.67.7.3046-3052.2001. PMID: 11425720; PMCID: PMC92979.	https://doi.org/10.1128/AEM.67.7.3046-3052.2001
Moghazeh1996	1996	Mycobacterium tuberculosis	Moghazeh SL, Pan X, Arain T, Stover CK, Musser JM, Kreiswirth BN. Comparative antimycobacterial activities of rifampin, rifapentine, and KRM-1648 against a collection of rifampin-resistant Mycobacterium tuberculosis isolates with known rpoB mutations. Antimicrob Agents Chemother. 1996 Nov;40(11):2655-7. doi: 10.1128/AAC.40.11.2655. PMID: 8913484; PMCID: PMC163595.	https://doi.org/10.1128/AAC.40.11.2655
Mohajeri2015	2015	Mycobacterium tuberculosis	Mohajeri, Parviz, Hadis Sadri, Abbas Farahani, Baharak Norozi, and Sara Atashi. “Frequency of Mutations Associated with Rifampicin Resistance in Mycobacterium Tuberculosis Strains Isolated from Patients in West of Iran.” Microbial Drug Resistance (Larchmont, N.Y.) 21, no. 3 (June 2015): 315–19.	https://doi.org/10.1089/mdr.2014.0075
Morlock2000	2000	Mycobacterium tuberculosis	Morlock, G. P., Plikaytis, B. B. & Crawford, K. T. Characterization of spontaneous, in vitro-selected rifampin-resistant mutants of Mycobacterium tuberculosis strain H37Rv. Antimicrob. Agents Chemother. 44, 3298–3301 (2000)	https://doi.org/10.1128/AAC.44.12.3298-3301.2000
Morse1999	1999	Listeria monocytogenes	Morse, Robert, Karen O’Hanlon, Mumtaz Virji, and Matthew D. Collins. “Isolation of Rifampin-Resistant Mutants of Listeria Monocytogenes and Their Characterization by RpoB Gene Sequencing, Temperature Sensitivity for Growth, and Interaction with an Epithelial Cell Line.” Journal of Clinical Microbiology 37, no. 9 (September 1999): 2913–19.	https://doi.org/10.1128/JCM.37.9.2913-2919.1999
Mwangi2022	2022	Mycobacterium non TB	Mwangi, Z., Naeku, G., Mureithi, M., Onyambu, F., & Bulimo, W. (2022). Mutation patterns of resistance genes for macrolides, aminoglycosides, and rifampicin in non-tuberculous mycobacteria isolates from Kenya. F1000Research, 11.	https://doi.org/10.12688/f1000research.124002.2
Nicholson2002	2002	Bacillus subtilis	Nicholson WL, Maughan H. The spectrum of spontaneous rifampin resistance mutations in the rpoB gene of Bacillus subtilis 168 spores differs from that of vegetative cells and resembles that of Mycobacterium tuberculosis. J Bacteriol. 2002 Sep;184(17):4936-40. doi: 10.1128/JB.184.17.4936-4940.2002. PMID: 12169622; PMCID: PMC135274.	https://doi.org/10.1128/JB.184.17.4936-4940.2002
Nielsen2000	2000	Legionella spp.	Nielsen K, Hindersson P, Hoiby N, Bangsborg JM. Sequencing of the rpoB gene in Legionella pneumophila and characterization of mutations associated with rifampin resistance in the Legionellaceae. Antimicrob Agents Chemother. 2000 Oct;44(10):2679-83. doi: 10.1128/AAC.44.10.2679-2683.2000. PMID: 10991843; PMCID: PMC90134.	https://doi.org/10.1128/aac.44.10.2679-2683.2000
Nolte2003	2003	Neisseria meningitidis	Nolte O, Müller M, Reitz S, Ledig S, Ehrhard I, Sonntag HG. Description of new mutations in the rpoB gene in rifampicin-resistant Neisseria meningitidis selected in vitro in a stepwise manner. J Med Microbiol. 2003 Dec;52(Pt 12):1077-1081. doi: 10.1099/jmm.0.05371-0. PMID: 14614066.	https://doi.org/10.1099/jmm.0.05371-0
ONeill2006	2006	Staphylococcus aureus	O’Neill, A. J., Huovinen, T., Fishwick, C. W. G. & Chopra, I. Molecular genetic and structural modeling studies of Staphylococcus aureus RNA polymerase and the fitness of rifampin resistance genotypes in relation to clinical prevalence. Antimicrob. Agents Chemother. 50, 298–309 (2006)	https://doi.org/10.1128/AAC.50.1.298–309.2006
Obata2006	2006	Mycobacterium avium	Obata, S., Zwolska, Z., Toyota, E., Kudo, K., Nakamura, A., Sawai, T., ... & Kirikae, T. (2006). Association of rpoB mutations with rifampicin resistance in Mycobacterium avium. International journal of antimicrobial agents, 27(1), 32-39.	https://doi.org/10.1128/aac.38.10.2380
Ohno1996	1996	Mycobacterium tuberculosis	Ohno, H., Koga, H., Kohno, S., Takayoshi, T. & Hara, K. Relationship between rifampin MICs for and rpoB mutations of Mycobacterium tuberculosis strains isolated in Japan. Antimicrob. Agents Chemother. 40, 1053–1056 (1996)	https://doi.org/10.1128/AAC.40.4.1053
Ovchinnikov1981	1981	Escherichia coli	Ovchinnikov, Y. A. et al. Primary structure of Escherichia coli RNA polymerase. Nucleotide substitution in the β subunit gene of the rifampicin resistant rpoB255 mutant. Mol. Gen. Genet. 184, 536–538 (1981)	https://doi.org/10.1007/BF00352535
Padayachee1999	1999	Streptococcus pneumoniae	Padayachee T, Klugman KP. Molecular basis of rifampin resistance in Streptococcus pneumoniae. Antimicrob Agents Chemother. 1999 Oct;43(10):2361-5. doi: 10.1128/AAC.43.10.2361. PMID: 10508007; PMCID: PMC89483.	https://doi.org/10.1128/aac.43.10.2361
Pang2013	2013	Mycobacterium tuberculosis	Pang, Y. et al. Study of the rifampin monoresistance mechanism in Mycobacterium tuberculosis. Antimicrob. Agents Chemother. 57, 893–900 (2013)	https://doi.org/10.1128/AAC.01024-12
Perkins2008a	2008	Bacillus subtilis	Perkins, A. E., & Nicholson, W. L. (2008). Uncovering new metabolic capabilities of Bacillus subtilis using phenotype profiling of rifampin-resistant rpoB mutants.	https://doi.org/10.1128/JB.00901-07
Perkins2008b	2008	Bacillus subtilis	Perkins, A. E., Schuerger, A. C., & Nicholson, W. L. (2008). Isolation of rpoB mutations causing rifampicin resistance in Bacillus subtilis spores exposed to simulated martian surface conditions. Astrobiology, 8(6), 1159-1167.	https://doi.org/10.1089/ast.2007.0224
Petry2020	2020	Rhodococcus equi	Petry, S., Sévin, C., Kozak, S., Foucher, N., Laugier, C., Linster, M., ... & Tapprest, J. (2020). Relationship between rifampicin resistance and RpoB substitutions of Rhodococcus equi strains isolated in France. Journal of Global Antimicrobial Resistance, 23, 137-144.	https://doi.org/10.1016/j.jgar.2020.08.006
Ramaswamy1998	1998	Mycobacterium tuberculosis	Ramaswamy S, Musser JM. Molecular genetic basis of antimicrobial agent resistance in Mycobacterium tuberculosis: 1998 update. Tuber Lung Dis. 1998;79(1):3-29. doi: 10.1054/tuld.1998.0002. PMID: 10645439.	https://doi.org/10.1054/tuld.1998.0002
Reynolds2000	2000	Escherichia coli	Reynolds, Mary G. “Compensatory Evolution in Rifampin-Resistant Escherichia Coli.” Genetics 156, no. 4 (December 1, 2000): 1471–81.	https://doi.org/10.1093/genetics/156.4.1471
Rothstein2008	2008	Chlamydia pneumoniae	Rothstein, David M, Robert J Suchland, Minsheng Xia, Christopher K Murphy, and Walter E Stamm. “Rifalazil Retains Activity Against Rifampin-Resistant Mutants of Chlamydia Pneumoniae.” The Journal of Antibiotics 61, no. 8 (August 2008): 489–95.	https://doi.org/10.1038/ja.2008.65
Rupp2008	2008	Chlamydia trachomatis	Rupp, Jan, Werner Solbach, and Jens Gieffers. “Variation in the Mutation Frequency Determining Quinolone Resistance in Chlamydia Trachomatis Serovars L2 and D.” Journal of Antimicrobial Chemotherapy 61, no. 1 (January 1, 2008): 91–94.	https://doi.org/10.1093/jac/dkm447
Serr2001	2001	Legionella spp.	Serr A, Koenig BF, Heep M, Nielsen K, Bangsborg JM. Update on rifampin resistance in the Legionellaceae. Antimicrob Agents Chemother. 2001 Jul;45(7):2181-2. doi: 10.1128/AAC.45.7.2181-2182.2001. PMID: 11441826; PMCID: PMC90628.	https://doi.org/10.1128/aac.45.7.2181-2182.2001
Siskawati2018	2018	Mycobacterium leprae	Siskawati, Y., Effendi, E. H., Legiawati, L., & Menaldi, S. L. (2018). Poor treatment compliance leads to a higher mutation for rifampicin resistance in multibacillary leprosy patients. Medical Journal of Indonesia, 27(4), 237-43.	https://doi.org/10.13181/mji.v27i4.1916
Siu2011	2011	Mycobacterium tuberculosis	Siu, Gilman Kit Hang, Ying Zhang, Terrence C. K. Lau, Ricky W. T. Lau, Pak-Leung Ho, Wing-Wai Yew, Stephen K. W. Tsui, Vincent C. C. Cheng, Kwok-Yung Yuen, and Wing-Cheong Yam. “Mutations Outside the Rifampicin Resistance-Determining Region Associated with Rifampicin Resistance in Mycobacterium Tuberculosis.” Journal of Antimicrobial Chemotherapy 66, no. 4 (April 1, 2011): 730–33.	https://doi.org/10.1093/jac/dkq519
Skoczynska2009	2009	Neisseria meningitidis	Skoczynska A, Ruckly C, Hong E, Taha MK. Molecular characterization of resistance to rifampicin in clinical isolates of Neisseria meningitidis. Clin Microbiol Infect. 2009 Dec;15(12):1178-81. doi: 10.1111/j.1469-0691.2009.02783.x. Epub 2009 May 16. PMID: 19456827.	https://doi.org/10.1111/j.1469-0691.2009.02783.x
Stamm2001	2001	Treponema spp	Stamm LV, Bergen HL, Shangraw KA. Natural rifampin resistance in Treponema spp. correlates with presence of N531 in RpoB rif cluster i. Antimicrob Agents Chemother. 2001 Oct;45(10):2973-4. doi: 10.1128/AAC.45.10.2973-2974.2001. PMID: 11702716; PMCID: PMC90769.	https://doi.org/10.1128/AAC.45.10.2973-2974.2001
Stefanelli2001	2001	Neisseria meningitidis	Stefanelli, P. et al. Rifampicin-resistant meningococci causing invasive disease: detection of point mutations in the rpoB gene and molecular characterization of the strains. J. Antimicrob. Chemother. 47, 219–222 (2001)	https://doi.org/10.1093/jac/47.2.219
StutzmannMeier2003	2003	Streptococcus pneumoniae	Stutzmann-Meier et al. Low-Level Resistance to Rifampin in Streptococcus pneumoniae. Antimicrobial Agents and Chemotherapy 47:863-868 (2003).	https://doi.org/10.1128/AAC.47.3.863-868.2003
Suchland2005	2005	Chlamydia trachomatis	Suchland, Robert J., Agnès Bourillon, Erick Denamur, Walter E. Stamm, and David M. Rothstein. “Rifampin-Resistant RNA Polymerase Mutants of Chlamydia Trachomatis Remain Susceptible to the Ansamycin Rifalazil.” Antimicrobial Agents and Chemotherapy 49, no. 3 (March 2005): 1120–26.	https://doi.org/10.1128/AAC.49.3.1120-1126.2005
Sun2019	2019	Riemerella anatipestifer	Sun, J., Zhu, D., Xu, J. et al. Rifampin resistance and its fitness cost in Riemerella anatipestifer. BMC Microbiol 19, 107 (2019).	https://doi.org/10.1186/s12866-019-1478-7
Taniguchi1996	1996	Mycobacterium tuberculosis	Taniguchi, H., Aramaki, H., Nikaido, Y., Mizuguchi, Y., Nakamura, M., Koga, T., & Yoshida, S. I. (1996). Rifampicin resistance and mutation of the rpoB gene in Mycobacterium tuberculosis. FEMS microbiology letters, 144(1), 103-108.	https://doi.org/10.1101/gad.4.9.1623
Tavanaee2017	2017	Mycobacterium tuberculosis	Ashna, H., Kaffash, A., Khaledi, A., & Ghazvini, K. (2018). Mutations of rpob gene associated with Rifampin resistance among Mycobacterium Tuberculosis isolated in Tuberculosis Regional Reference Laboratory in Northeast of Iran during 2015-2016. Ethiopian journal of health sciences, 28(3), 299-304.	https://doi.org/10.4314/ejhs.v28i3.7
Telenti1993	1993	Mycobacterium tuberculosis	Telenti, A. et al. Detection of rifampicin-resistance mutations in Mycobacterium tuberculosis. Lancet 341, 647–650 (1993)	https://doi.org/10.1128/AAC.38.6.1256
Turner2023	2023	Enterococcus faecium	A.M. Turner, L. Li, I.R. Monk, J.Y.H. Lee, D.J. Ingle, S. Duchene, N.L. Sherry, T.P. Stinear, J.C. Kwong, C.L. Gorrie, B.P. Howden, G.P. Carter medRxiv 2023.03.01.23286614.	https://doi.org/10.1101/2023.03.01.23286614
Urusova2022	2022	Enterococcus faecalis	Urusova DV, Merriman JA, Gupta A, Chen L, Mathema B, Caparon MG, Khader SA. Rifampin resistance mutations in the rpoB gene of Enterococcus faecalis impact host macrophage cytokine production. Cytokine. 2022 Mar;151:155788. doi: 10.1016/j.cyto.2021.155788. Epub 2022 Jan 11. Erratum in: Cytokine. 2022 Apr;152:155845. PMID: 35030469.	https://doi.org/10.1016/j.cyto.2021.155788
Vedithi2018	2018	Mycobacterium leprae	Vedithi, S.C., Malhotra, S., Das, M. et al. Structural Implications of Mutations Conferring Rifampin Resistance in Mycobacterium leprae. Sci Rep 8, 5016 (2018).	https://doi.org/10.1038/s41598-018-23423-1
Villar2011	2011	Staphylococcus aureus	Villar et al. Epidemiological and molecular aspects of rifampicin-resistant Staphylococcus aureus isolated from wounds, blood and respiratory samples. Journal of Antimicrobial Chemotherapy, Volume 66, Issue 5, May 2011, Pages 997–1000.	https://doi.org/10.1093/jac/dkr059
Vogler2002	2002	Bacillus anthracis/Bacillus cereus	Vogler AJ, Busch JD, Percy-Fine S, Tipton-Hunton C, Smith KL, Keim P. Molecular analysis of rifampin resistance in Bacillus anthracis and Bacillus cereus. Antimicrob Agents Chemother. 2002 Feb;46(2):511-3. doi: 10.1128/AAC.46.2.511-513.2002. PMID: 11796364; PMCID: PMC127050.	https://doi.org/10.1128/aac.46.2.511-513.2002
Vogwill2016	2016	Pseudomonas spp	Vogwill T, Kojadinovic M, MacLean RC. Epistasis between antibiotic resistance mutations and genetic background shape the fitness effect of resistance across species of Pseudomonas. Proc Biol Sci. 2016 May 11;283(1830):20160151. doi: 10.1098/rspb.2016.0151. PMID: 27170722; PMCID: PMC4874708.	https://doi.org/10.1098/rspb.2016.0151
Wayne2015	2015	Bacillus subtilis	Wayne L. Nicholson, Roy Park, Anaerobic growth of Bacillus subtilis alters the spectrum of spontaneous mutations in the rpoB gene leading to rifampicin resistance, FEMS Microbiology Letters, Volume 362, Issue 24, December 2015, fnv213, https://doi.org/10.1093/femsle/fnv213	https://doi.org/10.1093/femsle/fnv213
Wi2018	2018	Staphylococcus epidermidis	Wi, Y. M., Greenwood-Quaintance, K. E., Brinkman, C. L., Lee, J. Y., Howden, B. P., & Patel, R. (2018). Rifampicin resistance in Staphylococcus epidermidis: molecular characterisation and fitness cost of rpoB mutations. International Journal of Antimicrobial Agents, 51(5), 670-677.	https://doi.org/10.1016/j.ijantimicag.2017.12.019
Wichelhaus2002	2002	Staphylococcus aureus	Wichelhaus et al. Biological Cost of Rifampin Resistance from the Perspective of Staphylococcus aureus. Antimicrobial Agents and Chemotherapy 46, No. 11 (2020),	https://doi.org/10.1128/AAC.46.11.3381-3385.2002
Williams1994	1994	Mycobacterium tuberculosis, M. leprae, M. avium, M. africanum	Williams, D. L. et al. Characterization of rifampin-resistance in pathogenic mycobacteria. Antimicrob. Agents Chemother. 38, 2380–2386 (1994)	https://doi.org/10.1128/AAC.38.10.2380
Williams1998	1998	Mycobacterium tuberculosis	Williams DL, Spring L, Collins L, Miller LP, Heifets LB, Gangadharam PR, Gillis TP. Contribution of rpoB mutations to development of rifamycin cross-resistance in Mycobacterium tuberculosis. Antimicrob Agents Chemother. 1998 Jul;42(7):1853-7. doi: 10.1128/AAC.42.7.1853. PMID: 9661035; PMCID: PMC105697.	https://doi.org/10.1128/aac.42.7.1853
Wu2017	2017	Escherichia coli	Wu, Eugene Y., and Angela K. Hilliker. “Identification of Rifampicin Resistance Mutations in Escherichia Coli, Including an Unusual Deletion Mutation.” Microbial Physiology 27, no. 6 (2017): 356–62.	https://doi.org/10.1159/000484246
Xu2005	2005	Escherichia coli	Xu, M., Zhou, Y. N., Goldstein, B. P. & Jin., D. J. Cross-resistance of Escherichia coli RNA polymerases conferring rifampin resistance to different antibiotics. Antimicrob. Agents Chemother. 187, 2783–2792 (2005)	https://doi.org/10.1128/JB.187.8.2783-2792.2005
Xu2021	2021	Mycobacterium tuberculosis	Xu G, Liu H, Jia X, Wang X, Xu P. Mechanisms and detection methods of Mycobacterium tuberculosis rifampicin resistance: The phenomenon of drug resistance is complex. Tuberculosis (Edinb). 2021 May;128:102083. doi: 10.1016/j.tube.2021.102083. Epub 2021 May 8. PMID: 33975262.	https://doi.org/10.1016/j.tube.2021.102083
Yang1998	1998	Mycobacterium tuberculosis	Yang, B. et al. Relationship between antimycobacterial activities of rifampicin, rifabutin and KRM-1648 and rpoB mutations of Mycobacterium tuberculosis. J. Antimicrob. Chemother. 42, 621–628 (1998)	https://doi.org/10.1093/jac/42.5.621
Yolande2009	2009	Mycobacterium tuberculosis	Yolande Hauck, Michel Fabre, Gilles Vergnaud, Charles Soler, Christine Pourcel, Comparison of two commercial assays for the characterization of rpoB mutations in Mycobacterium tuberculosis and description of new mutations conferring weak resistance to rifampicin, Journal of Antimicrobial Chemotherapy, Volume 64, Issue 2, August 2009, Pages 259–262	https://doi.org/10.1093/jac/dkp204
Zeibell2007	2007	Bacillus anthracis	Zeibell K, Aguila S, Yan Shi V, Chan A, Yang H, Miller JH. Mutagenesis and repair in Bacillus anthracis: the effect of mutators. J Bacteriol. 2007 Mar;189(6):2331-8. doi: 10.1128/JB.01656-06. Epub 2007 Jan 12. Erratum in: J Bacteriol. 2007 May;189(10):3932. PMID: 17220233; PMCID: PMC1899402.	https://doi.org/10.1128/JB.01656-06
Zeng2021	2021	Mycobacterium tuberculosis	Zeng M-C, Jia Q-J, Tang L-M. rpoB gene mutations in rifampin-resistant Mycobacterium tuberculosis isolates from rural areas of Zhejiang, China. Journal of International Medical Research. 2021;49(3). doi:10.1177/0300060521997596	https://doi.org/10.1177/0300060521997596
Zhou2020	2020	Acinetobacter baylyi	Zhou, H., Zhang, L., Xu, Q. et al. The mismatch repair system (mutS and mutL) in Acinetobacter baylyi ADP1. BMC Microbiol 20, 40 (2020). https://doi.org/10.1186/s12866-020-01729-3	https://doi.org/10.1186/s12866-020-01729-3
